# Spatial mapping of pediatric brain tumors across diagnoses and relapses

**DOI:** 10.64898/2026.08.25.746606

**Authors:** Javier Escudero Morlanes, Timo-Pekka Lehto, Ludvig Larsson, Leire Alonso Galicia, Annelie Mollbrink, Alia Shamikh, Elisa Basmaci, Gabriela Prochazka, Teresita Díaz De Ståhl, Johanna Sandgren, Fulya Taylan, Bianca Tesi, Ann Nordgren, Andrew Erickson, Alastair D Lamb, Klas Blomgren, Monica Nistér, Joakim Lundeberg, Reza Mirzazadeh, Linda Kvastad

**Affiliations:** Department of Gene Technology, KTH Royal Institute of Technology, Science for Life Laboratory, Solna, Sweden; Department of Urology, University of Helsinki and Helsinki University Hospital, Helsinki, Finland; Department of Pathology, University of Helsinki and Helsinki University Hospital, Helsinki, Finland; Research Program in Systems Oncology, Faculty of Medicine, University of Helsinki, Helsinki, Finland; Department of Oncology-Pathology, Karolinska Institutet, Stockholm, Sweden; Clinical Pathology and Cancer Diagnostics, Karolinska University Hospital, Stockholm, Sweden; Department of Molecular Medicine and Surgery, Karolinska Institutet, Stockholm, Sweden; Clinical Genetics and Genomics, Karolinska University Hospital, Stockholm, Sweden; Center for Hematology and Regenerative Medicine, Department of Medicine Huddinge, Karolinska Institutet,Stockholm, Sweden; Centre for Cancer Evolution, Barts Cancer Institute, Queen Mary University of London, UK; Department of Urology, Guy’s and St Thomas’ NHS Foundation Trust, UK; Department of Women’s and Children’s Health, Karolinska Institutet, Stockholm, Sweden; Pediatric Oncology, Karolinska University Hospital, Stockholm, Sweden

## Abstract

We present a spatial transcriptomic atlas of 19 pediatric brain tumor patients spanning nine major and rare diagnoses, including seven relapses, revealing their spatial cellular and molecular organization. Each tumor section resolves into 2 - 4 recurrent spatial archetypes across 11 biological themes, with some mirroring developmental lineage patterns - for example, oligodendrocyte-lineage programs in pilocytic astrocytomas. Spatially inferred copy-number analysis identifies relapse-associated putative clones. In one rare embryonal tumor, spatial niches in the primary tumor harboring putative clones colocalized with an archetype enriched for nervous system development and glioblast-lineage programs. In one ependymoma and one pilocytic astrocytoma, relapse-associated putative clones preferentially localized to the vasculature, suggesting regrowth during relapse may be seeded by clonal selection of residual tumor cells within specialized microenvironmental niches. This resource provides an open-access spatially resolved map via an interactive viewer to inform research on pediatric brain tumor ecosystems, relapse biology, and therapeutic strategies.
