## Supplementary Table 1 for "Spatial mapping of pediatric brain tumors across diagnoses and relapses"

### Sheet: Sheet1
Patient	Type	Location	Diagnosis	Subgroup	Gender	Grade	Visium Kit
							(FF/FFPE)
1-R	Relapse-1	Thalamus	CNS embryonal	BRD4-LEUTX fusion	M	IV	FF
2	Primary	Cerebrum	Ependymoma	ZFTA	M	III	FFPE
2-R1	Relapse-1	Cerebrum	Ependymoma	ZFTA	M	III	FF
2-R2	Relapse-2	Cerebrum	Ependymoma	ZFTA	M	III	FF
2-R3	Relapse-3	Cerebrum	Ependymoma	ZFTA	M	III	FF
3	Primary	Cerebrum	Infant-type hemispheric glioma	ROS1-altered	M	IV	FF
3-R1	Relapse-1	Cerebrum	Infant-type hemispheric glioma	ROS1-altered	M	IV	FF
4	Primary	Pons	DIPG / DMG	H3K27-altered	M	IV	FF
5	Primary	Cerebrum	CNS embryonal	BCOR-altered	F	III	FF
5-R1	Relapse-1	Cerebrum	CNS embryonal	BCOR-altered	F	IV	FF
5-R2	Relapse-2	Cerebrum	CNS embryonal	BCOR-altered	F	IV	FF
6	Primary	Cerebrum	ETMR	C19MC-altered	M	IV	FFPE
7	Primary	Tectum	Pineocytoma	Subtype A	M	IV	FFPE
8	Primary	Cerebellum	Medulloblastoma	SHH	F	IV	FF
9	Primary	Cerebrum	Ependymoma	ZFTA	F	IV	FF
9-R1	Relapse-1	Cerebrum	Ependymoma	ZFTA	F	III	FF
9-R2	Relapse-1	Cerebrum	Ependymoma	ZFTA	F	III	FFPE
10	Primary	Cerebellum	Pilocytic astrocytoma	KIAA1549::BRAF-fusion	F	I	FF
10-R1	Relapse-1	Cerebellum	Pilocytic astrocytoma	KIAA1549::BRAF-fusion	F	I	FF
11	Primary	Cerebellum	Medulloblastoma	SHH	F	IV	FF
12	Primary	Cerebrum	Ganglioglioma	BRAF-V600E	M	I	FFPE
12-R1	Relapse-1	Cerebrum	Ganglioglioma	BRAF-V600E	M	I	FF
12-R2	Relapse-2	Cerebrum	Ganglioglioma	BRAF-V600E	M	I	FF
13	Primary	Cerebellum	Medulloblastoma	SHH	F	IV	FF
14	Primary	Cerebellum	Medulloblastoma	Group 4	M	IV	FF
15	Primary	Cerebellum	Medulloblastoma	Group 4	M	IV	FF
16	Primary	Cerebrum	Pilocytic astrocytoma	KIAA1549::BRAF-fusion	M	I	FF
16-R1	Relapse-1	Cerebrum	Pilocytic astrocytoma	KIAA1549::BRAF-fusion	M	I	FF
17	Primary	Cerebrum	CNS embryonal	Ewing like	F	IV	FF
18	Primary	Cerebellum	Pilocytic astrocytoma	KIAA1549::BRAF-fusion	F	I	FF
19	Primary	Cerebellum	Medulloblastoma	WNT	M	IV	FFPE
