## Supplementary Table 2 for "Spatial mapping of pediatric brain tumors across diagnoses and relapses"

### Sheet: Sheet1
Patient	Median genes	Median genes	Median UMI counts	Median UMI counts	% MT genes	% MT genes
	per spot (section 1)	per spot (section 2)	per spot	per spot	Median	Median
			(section 1)	(section 2)	(Section 1)	(Section 2)
1-R	1886	2024	3356	3815	3.37	3.94
2	4427	5045	9003	10837	0	0
2-R1	3683	3509	8150	7525	8.92	9.11
2-R2	3130	2367	7362	4912	11.91	13.50
2-R3	4090	3848	10938	10082	17.48	19.54
3	3528	4105	7702	10046	7.35	7.20
3-R1	4409	3570	14284	10187	7.97	7.44
4	848	688	1694	1440	9.67	10.01
5	1360	1342	2353	2380	7.62	8.32
5-R1	2118	2352	4267	5017	7.37	7.03
5-R2	2684	2362	6609	5640	11.85	8.03
6	6173	7255	15229	25251	0	0
7	2625	N/A	6523	N/A	0	N/A
8	4189	4320	10037	10851	1.53	1.32
9	3299	2127	6752	3616	3.34	3.64
9-R1	1197	756	1693	985	3.23	3.23
9-R2	2947	N/A	5161	N/A	0	N/A
10	5356	4571	16459	12158	8.60	10.32
10-R1	3236	2394	7530	4726	8.55	7.43
11	4668	4328	13027	11463	3.82	3.80
12	1152	N/A	1572	N/A	0	N/A
12-R1	3020	3380	7777	8960	23.08	23.69
12-R2	3585	3285	8094	6984	6.42	6.56
13	2850	4116	6301	10636	1.20	1.00
14	2784	2564	5828	4970	11.50	10.95
15	946	673	1216	832	0.46	0.47
16	1632	1602	2798	2712	5.22	5.00
16-R1	318	408	846	1075	51.36	46.77
17	747	792	1595	1695	10.68	9.20
18	1033	932	1741	1489	19.24	16.53
19	1858	3432	2952	6281	0	0
