## Supplementary Table 5 for "Spatial mapping of pediatric brain tumors across diagnoses and relapses"

### Sheet: Supplementary_table_5
gene_id	celltype	tumor_grade
ADGRL2	Fibroblast	IV
ASPM	Neuronal IPC	IV
AURKB	Neuronal IPC	IV
BIRC5	Neuronal IPC	IV
BMP5	Fibroblast	IV
BOC	Radial glia	IV
BRIP1	Neuronal IPC	IV
BUB1	Neuronal IPC	IV
CCNA2	Neuronal IPC	IV
CCNB1	Neuronal IPC	IV
CCNB2	Neuronal IPC	IV
CD24	Placodes	IV
CDC20	Neuronal IPC	IV
CDC25C	Neuronal IPC	IV
CDCA2	Neuronal IPC	IV
CDCA8	Neuronal IPC	IV
CDK1	Neuronal IPC	IV
CDKN3	Neuronal IPC	IV
CENPF	Neuronal IPC	IV
CENPW	Neuronal IPC	IV
CKAP2L	Neuronal IPC	IV
CKS1B	Neuronal IPC	IV
CKS2	Neuronal IPC	IV
COL1A1	Fibroblast	IV
COL1A2	Fibroblast	IV
COL26A1	Fibroblast	IV
COL2A1	Neural crest	IV
COL3A1	Fibroblast	IV
COL5A1	Fibroblast	IV
COL6A2	Fibroblast	IV
COL6A3	Fibroblast	IV
CUX2	Neuron	IV
DACH1	Radial glia	IV
DEPDC1B	Neuronal IPC	IV
DLGAP5	Neuronal IPC	IV
DTL	Neuronal IPC	IV
EBF2	Placodes	IV
EBF3	Neuroblast	IV
ECT2	Neuronal IPC	IV
EPHA3	Neuronal IPC	IV
FANCI	Neuronal IPC	IV
FBLN1	Fibroblast	IV
FBN2	Fibroblast	IV
FSTL1	Vascular	IV
GADD45G	Neuronal IPC	IV
GTSE1	Neuronal IPC	IV
HES5	Radial glia	IV
HES6	Neuronal IPC	IV
HMGB2	Neuronal IPC	IV
HMMR	Erythrocyte	IV
IGDCC3	Radial glia	IV
IGFBPL1	Neuroblast	IV
INSM1	Neuronal IPC	IV
KIF11	Neuronal IPC	IV
KIF14	Neuronal IPC	IV
KIF15	Neuronal IPC	IV
KIF23	Neuronal IPC	IV
KIF2C	Neuronal IPC	IV
KIF4A	Neuronal IPC	IV
KIFC1	Neuronal IPC	IV
KLHL29	Neuroblast	IV
KNL1	Neuronal IPC	IV
KNSTRN	Neuronal IPC	IV
KPNA2	Neuronal IPC	IV
LAMC3	Vascular	IV
LHX1	Neuroblast	IV
MAB21L1	Neuroblast	IV
MAD2L1	Neuronal IPC	IV
MELK	Neuronal IPC	IV
MKI67	Neuronal IPC	IV
MXD3	Neuronal IPC	IV
NCAPG	Neuronal IPC	IV
NDC80	Neuronal IPC	IV
NEUROG2	Neuronal IPC	IV
NHLH1	Neuroblast	IV
NKAIN1	Neuroblast	IV
NUF2	Neuronal IPC	IV
NUSAP1	Neuronal IPC	IV
OTX2-AS1	Radial glia	IV
PBK	Neuronal IPC	IV
PCOLCE	Fibroblast	IV
PIMREG	Neuronal IPC	IV
PLK1	Neuronal IPC	IV
PLPPR3	Placodes	IV
PRC1	Neuronal IPC	IV
PTTG1	Neuronal IPC	IV
RACGAP1	Neuronal IPC	IV
RAD51AP1	Neuronal IPC	IV
RELN	Neuroblast	IV
ROR2	Fibroblast	IV
RRM2	Neuronal IPC	IV
RTKN2	Neuronal IPC	IV
SDK1	Placodes	IV
SFRP1	Glioblast	IV
SGO1	Neuronal IPC	IV
SNCAIP	Glioblast	IV
SPC25	Neuronal IPC	IV
TACC3	Neuronal IPC	IV
TOP2A	Neuronal IPC	IV
TPX2	Neuronal IPC	IV
TSPAN18	Neural crest	IV
TTK	Neuronal IPC	IV
TUBA1C	Radial glia	IV
TUBB3	Placodes	IV
TWIST1	Fibroblast	IV
TYMS	Neuronal IPC	IV
UBE2C	Neuronal IPC	IV
UBE2S	Neuronal IPC	IV
UBE2T	Neuronal IPC	IV
UNCX	Neuroblast	IV
ZIC1	Fibroblast	IV
ZWINT	Neuronal IPC	IV
AC073349.1	Erythrocyte	I
AC092691.1	Oligo	I
ADAM28	Immune	I
ADAP2	Immune	I
AF127936.1	Immune	I
AIF1	Immune	I
ALCAM	Placodes	I
ALOX5AP	Immune	I
APBB1IP	Immune	I
ATP8B4	Immune	I
BCAS1	Oligo	I
BHLHE41	Immune	I
BRINP3	Oligo	I
C3	Immune	I
CADM2	Oligo	I
CAV1	Vascular	I
CD84	Immune	I
CD86	Immune	I
CDH13	Oligo	I
CDH19	Neural crest	I
COL20A1	Oligo	I
CPEB4	Placodes	I
CSF3R	Immune	I
CSMD3	Oligo	I
CST3	Immune	I
CX3CR1	Immune	I
CYBB	Immune	I
DMD	Neural crest	I
DOCK2	Immune	I
DOCK8	Immune	I
DSCAM	Oligo	I
EPB41L2	Oligo	I
ERBB3	Neural crest	I
FCGR1A	Immune	I
FOXD3	Neural crest	I
FRMD3	Placodes	I
FYB1	Immune	I
GATM	Immune	I
GPC5	Vascular	I
GPR34	Immune	I
GRM5	Oligo	I
HPGDS	Immune	I
IGSF6	Immune	I
IKZF1	Immune	I
IL1B	Immune	I
IL1RAPL1	Oligo	I
INPP5D	Immune	I
ITGA4	Neural crest	I
KCNN3	Glioblast	I
LHFPL3	Oligo	I
LPCAT2	Immune	I
LRP1B	Oligo	I
LRRTM3	Oligo	I
LRRTM4	Oligo	I
LST1	Immune	I
LUZP2	Oligo	I
LY86	Immune	I
LY96	Immune	I
LYL1	Erythrocyte	I
MAP3K5	Immune	I
MEF2C	Immune	I
MGLL	Vascular	I
MNDA	Immune	I
MT1E	Erythrocyte	I
MT1G	Erythrocyte	I
MT1M	Erythrocyte	I
NCAM2	Oligo	I
NCKAP1L	Immune	I
NTM	Oligo	I
OGFRL1	Immune	I
P2RY12	Immune	I
P2RY13	Immune	I
PDE4B	Oligo	I
PLCB1	Oligo	I
PLP1	Neural crest	I
PLPP4	Oligo	I
PPP2R2B	Oligo	I
PRKCA	Immune	I
PTPRC	Immune	I
RAMP1	Oligo	I
RAPGEF4	Vascular	I
RCSD1	Vascular	I
REL	Immune	I
RNASET2	Immune	I
S100A1	Immune	I
SAMD4A	Glioblast	I
SCRG1	Oligo	I
SEMA5A	Oligo	I
SERPINE2	Oligo	I
SKAP2	Immune	I
SLC1A1	Oligo	I
SLC9A9	Immune	I
SOD2	Immune	I
SORL1	Immune	I
SOX10	Oligo	I
SOX6	Oligo	I
SPARCL1	Glioblast	I
SPP1	Immune	I
TAGAP	Immune	I
TAOK3	Immune	I
TNR	Oligo	I
VSIR	Immune	I
