## Supplementary Table 6 for "Spatial mapping of pediatric brain tumors across diagnoses and relapses"

### Sheet: Sheet1
Section	Polyhedra p-value	Enrichment bin size	Archetype nr	Significant genes per archetype (FDR < 0.1)	Archetype theme (top 200 significant genes)	NMF factor nr	Archetype & NMF colocalization with Pearson correlation (top 200 genes)	NMF theme (top 200 genes)
1-R_V19T26-090_D1	0	50	1	580	Metabolic	5	0.5796653	Metabolic (cytoplasmic translation)
1-R_V19T26-090_D1	0	50	1	580	Metabolic	8	0.5148429	Metabolic (cytoplasmic translation)
1-R_V19T26-090_D1	0	50	1	580	Metabolic	9	0.4079544	Metabolic (cytoplasmic translation & oxidative phosphorylation)
1-R_V19T26-090_D1	0	50	2	457	Developmental	3	0.5799469	Metabolic (cytoplasmic translation) & Developmental
1-R_V19T26-090_D1	0	50	3	128	Immune system (antigen processing and presentation) & Blood vessel development & Response to stimulus	2	0.8733216	Blood vessel development (angiogenesis) & Response to stimulus
1-R_V19T26-090_D1	0	50	3	128	Immune system (antigen processing and presentation) & Blood vessel development & Response to stimulus	6	0.8554783	Immune system (antigen processing and presentation)
1-R_V19T26-090_D1	0	50	4	4	Panel signature	11	0.6101504	Metabolic (oxidative phosphorylation)
1-R_V19T26-090_C1	0	50	1	449	Immune system (antigen processing and presentation) & Blood vessel development & Response to stimulus (stress)	4	0.653609	Blood vessel development & Cell motility
1-R_V19T26-090_C1	0	50	2	530	Apoptosis (regulation of cell death)	3	0.5237886	Metabolic (cytoplasmic translation) & Apoptosis (regulation of cell death)
1-R_V19T26-090_C1	0	50	3	359	Apoptosis (regulation of cell death) & Response to stimulus (stress)	2	0.5504382	Developmental (nervous system development)
1-R_V19T26-090_C1	0	50	4	4	Panel signature	16	0.5555742	Metabolic (oxidative phosphorylation)
2_V10S29-107_B1	0	50	1	43	Panel signature	5	0.6259359	Maturation of miRNA
2_V10S29-107_B1	0	50	2	394	PI3K/AKT/mTOR pathway (Negative regulation of stem cell differentiation)	2	0.5795863	Developmental (nervous system development)
2_V10S29-107_A1	0	50	1	359	Response to stimulus (stress)	1	0.9579229	Response to stimulus (stress)
2_V10S29-107_A1	0	50	2	304	Developmental (skeletal)	11	0.9556313	Metabolic (RNA splicing) & Developmental (skeletal)
2-R1_V11A06-376_B1	0	50	1	598	Metabolic (catabolic processes)	6	0.5865108	Metabolic (cytoplasmic translation)
2-R1_V11A06-376_B1	0	50	2	64	Metabolic	20	0.8640764	Metabolic
2-R1_V11A06-376_A1	0	50	1	705	Metabolic (oxidative phosphorylation)	5	0.3193783	Metabolic (cytoplasmic translation)
2-R1_V11A06-376_A1	0	50	2	74	Microtubule-based transport	7	0.8471956	Microtubule-based transport
2-R2_V11A06-376_C1	0	50	1	960	Metabolic & Immune system (antigen processing and presentation)	1	0.6525108	Metabolic (cytoplasmic translation) & Immune system (antigen processing and presentation)
2-R2_V11A06-376_C1	0	50	2	49	Metabolic (oxidative phosphorylation)	2	0.7005049	Metabolic (cytoplasmic translation)
2-R2_V11A06-376_D1	0	50	1	24	Microtubule-based transport	3	0.7538244	Metabolic & Developmental (nervous system development)
2-R2_V11A06-376_D1	0	50	2	570	Glial cell differentiation	7	0.255306	Regulation of cell population proliferation
2-R3_V11A07-058_A1	0	50	1	88	Metabolic (cytoplasmic translation) & Immune system (antigen processing and presentation) & Cell motility	9	0.8793944	Metabolic (cytoplasmitc translation) & Immune system (antigen processing and presentation)
2-R3_V11A07-058_A1	0	50	2	1135	Synaptic signaling	1	0.9650775	Synaptic signaling
2-R3_V11A07-058_C1	0	50	1	23	Metabolic (oxidative phosphorylation)	2	0.5649672	Metabolic (RNA splicing)
2-R3_V11A07-058_C1	0	50	2	813	Developmental (nervous system development) & Synaptic signaling	1	0.9087124	Developmental (nervous system development) & Synaptic signaling
3_V10T03-323_B1	0	50	1	871	Metabolic (protein metabolic process) & Immune system (humoral immune response)	1	0.4867981	Metabolic/ Immune system/ Developmental
3_V10T03-323_B1	0	50	1	871	Metabolic (protein metabolic process) & Immune system (humoral immune response)	2	0.5646927	Blood vessel development (angiogenesis) & Cell motility
3_V10T03-323_B1	0	50	2	53	Metabolic & Developmental (nervous system development) & Cell motility	4	0.7274961	Metabolic (cytoplasmic translation) & Developmental (nervous system development)
3_V10T03-323_B1	0	50	2	53	Metabolic & Developmental (nervous system development) & Cell motility	8	0.3326539	Developmental (nervous system development)
3_V10T03-323_B1	0	50	2	53	Metabolic & Developmental (nervous system development) & Cell motility	9	0.2770381	Developmental (nervous system development)
3_V10T03-323_B1	0	50	2	53	Metabolic & Developmental (nervous system development) & Cell motility	17	0.8507104	Metabolic
3_V10T03-323_A1	0	50	1	29	Metabolic (transcription by RNA polymerase II)	8	0.8482587	Metabolic (transcription by RNA polymerase II)
3_V10T03-323_A1	0	50	2	1171	Cellular component assembly	2	0.4373405	Metabolic (cytoplasmic translation) & Immune system (antigen processing and presentation)
3_V10T03-323_A1	0	50	2	1171	Cellular component assembly	6	0.2210684	Blood vessel development (angiogenesis) & Response to stimulus
3-R1_V10T03-323_C1	0	50	1	49	Metabolic (oxidative phosphorylation) & Developmental & Response to stimulus (stress)	20	0.7767583	Metabolic & Developmental
3-R1_V10T03-323_C1	0	50	2	1316	Metabolic & Immune system (response to interferon beta) & Response to stimulus (stress)	1	0.5141133	Immune system (response to type I interferon) & Response to stimulus (stress) & Cell motility
3-R1_V10T03-323_C1	0	50	2	1316	Metabolic & Immune system (response to interferon beta) & Response to stimulus (stress)	4	0.3425734	Metabolic (cytoplasmic translation & oxidative phosphorylation)
3-R1_V10T03-323_D1	0	50	1	35	Metabolic (oxidative phosphorylation)	7	0.7176391	Metabolic (cytoplasmic translation)
3-R1_V10T03-323_D1	0	50	2	1416	Organelle organization	20	0.2404509	Organelle organization
4_V10T03-320_A1	0	50	1	7	Panel signature	2	0.5378579	Metabolic (oxidative phosphorylation)
4_V10T03-320_A1	0	50	2	142	Metabolic & Developmental (nervous system development) & Immune system & Response to stimulus	12	0.5628886	Metabolic & Developmental (nervous system development) & Response to stimulus (stress)
4_V10T03-320_A1	0	50	2	142	Metabolic & Developmental (nervous system development) & Immune system & Response to stimulus	13	0.6418779	Metabolic & Developmental (nervous system development) & Response to stimulus (stress)
4_V10T03-320_B1	0	50	1	110	Metabolic (oxidative phosphorylation) & Developmental & Response to stimulus (stress)	1	0.3953223	Metabolic (oxidative phosphorylation) & Developmental
4_V10T03-320_B1	0	50	2	9	Panel signature	2	0.6995533	Metabolic (cytoplasmic translation)
5_V10L13-053_A1	0	50	1	1272	Developmental (nervous system development)	8	0.9135914	Developmental (nervous system development)
5_V10L13-053_A1	0	50	1	1272	Developmental (nervous system development)	13	0.8577964	Developmental (nervous system development)
5_V10L13-053_A1	0	50	2	498	Developmental (nervous system development) & Immune system (antigen processing and presentation) & Response to stimulus	2	0.9293175	Blood vessel development (angiogenesis) & Response to stimulus
5_V10L13-053_A1	0	50	2	498	Developmental (nervous system development) & Immune system (antigen processing and presentation) & Response to stimulus	4	0.8766174	Immune system (antigen processing and presentation) & Response to stimulus
5_V10L13-053_A1	0	50	2	498	Developmental (nervous system development) & Immune system (antigen processing and presentation) & Response to stimulus	15	0.9780513	Developmental & Response to stimulus (stress)
5_V10L13-053_A1	0	50	3	8	Panel signature	3	0.7972123	Developmental (embryonic)
5_V10L13-053_B1	0	50	1	1458	Developmental (nervous system development)	7	0.8879282	Metabolic (cytoplasmic translation) & Developmental (nervous system development)
5_V10L13-053_B1	0	50	2	511	Developmental & Immune system (antigen processing and presentation)	1	0.9586484	Immune system (antigen processing and presentation) & Response to stimulus
5_V10L13-053_B1	0	50	3	7	Panel signature	19	0.7272313	Metabolic (Protein folding)
5-R1_V10L13-052_B1	0	50	1	306	Developmental (nervous system development)	3	0.2724777	Developmental (nervous system development)
5-R1_V10L13-052_B1	0	50	2	19	Panel signature	5	0.7571736	Metabolic (cytoplasmic translation & oxidative phosphorylation)
5-R1_V10L13-052_A1	0	50	1	377	Developmental & Response to stimulus (stress)	7	0.2328247	Developmental
5-R1_V10L13-052_A1	0	50	2	10	Panel signature	9	0.4224823	Metabolic (cytoplasmic translation)
5-R2_V10L13-052_C1	0.785	50	1	171	Metabolic & Developmental (nervous system development) & Immune system	15	0.5028735	Metabolic & Developmental (nervous system development)
5-R2_V10L13-052_C1	0.785	50	2	17	Panel signature	3	0.7745402	Metabolic (cytoplasmic translation & oxidative phosphorylation)
5-R2_V10L13-052_D1	0	50	1	21	Metabolic (cytoplasmic translation)	1	0.8157945	Metabolic (cytoplasmic translation & oxidative phosphorylation)
5-R2_V10L13-052_D1	0	50	2	372	Developmental	7	0.2286479	Metabolic (oxidative phosphorylation) & Developmental (nervous system development)
6_V11Y03-081_C1	0	50	1	662	Developmental & Synaptic signaling	3	0.9144244	Developmental & Synaptic signaling
6_V11Y03-081_C1	0	50	2	917	Metabolic & Immune system	2	0.8863906	Developmental (nervous system development)
6_V11Y03-081_C1	0	50	3	419	Cell cycle (Mitotic)	12	0.7818489	Cell cycle (Mitotic)
6_V11Y03-081_C1	0	50	4	370	Cell cycle (DNA repair)	4	0.736584	Developmental & Cell cycle
6_V11Y03-081_D1	0	50	1	767	Developmental (nervous system development)	5	0.9660267	Developmental (nervous system development) & Cell motility
6_V11Y03-081_D1	0	50	2	1160	Organelle organization	14	0.973065	Developmental (nervous system development) & Organelle organization
7_V11A20-406_C1	0	50	1	1164	Photoreceptor cell maintenance	3	0.9869961	Detection of light stimulus
7_V11A20-406_C1	0	50	2	7	Panel signature	7	0.5966317	Metabolic (protein modification process)
7_V11A20-406_C1	0	50	3	4797	Metabolic (RNA splicing)	14	0.9879348	Metabolic (oxidative phosphorylation & RNA splicing) & Organelle organization
8_V19T26-030_C1	0.015	50	1	244	Metabolic (cytoplasmic translation) & Immune system (antigen processing and presentation)	11	0.580758	Metabolic (cytoplasmic translation) & Immune system (antigen processing and presentation)
8_V19T26-030_C1	0.015	50	2	276	Immune system (antigen processing and presentation) & Blood vessel development (angiogenesis ) & Response to stimulus	1	0.9433098	Blood vessel development (angiogenesis)
8_V19T26-030_C1	0.015	50	3	290	Metabolic & Developmental (nervous system development) & Organelle organization	6	0.7920547	Metabolic (oxidative phosphorylation) & Developmental (nervous system development)
8_V19T26-030_C1	0.015	50	4	40	Panel signature	3	0.4218852	Metabolic (cytoplasmic translation)
8_V19T26-030_D1	0	50	1	317	Metabolic (protein modification process) & Developmental	11	0.401458	Metabolic & Developmental (nervous system development)
8_V19T26-030_D1	0	50	2	114	Metabolic (cytoplasmic translation) & DNA topological change	1	0.9258242	Metabolic (cytoplasmic translation & oxidative phosphorylation) & Organelle organization
9_V19T26-090_A1	0	50	1	795	Developmental (nervous system development)	3	0.6254909	Metabolic (oxidative phosphorylation) & Developmental (nervous system development)
9_V19T26-090_A1	0	50	2	439	Immune system (antigen processing and presentation) & Blood vessel development	9	0.9178578	Immune system & Blood vessel development & Cell motility
9_V19T26-090_A1	0	50	3	17	Panel signature	5	0.7914782	Metabolic (cytoplasmic translation & oxidative phosphorylation)
9_V19T26-030_B1	0	50	1	464	Developmental (nervous system development)	13	0.3824433	Metabolic & Developmental (nervous system development)
9_V19T26-030_B1	0	50	2	160	Immune system (antigen processing and presentation) & Blood vessel development (angiogenesis) & Response to stimulus (stress) & Cell motility	3	0.9778234	Blood vessel development & Response to stimulus (stress) & Cell motility
9_V19T26-030_B1	0	50	3	7	Panel signature	8	0.4235433	Metabolic (cytoplasmic translation & oxidative phosphorylation)
9-R1_V10L13-054_C1	0	50	1	560	Metabolic (cytoplasmic translation)	8	0.5990228	Metabolic (cytoplasmic translation)
9-R1_V10L13-054_C1	0	50	2	415	Immune system (antigen processing and presentation) & Blood vessel development (angiogenesis) & Cell motility	1	0.9793416	Blood vessel development (angiogenesis) & Cell motility
9-R1_V10L13-054_C1	0	50	3	10	Panel signature	11	0.822533	Metabolic (oxidative phosphorylation)
9-R1_V10L13-054_D1	0	50	1	389	Metabolic & Developmental (Wnt signaling)	11	0.5094547	Metabolic (oxidative phosphorylation) & Developmental
9-R1_V10L13-054_D1	0	50	2	12	Panel signature	4	0.6461929	Chromosome organization
9-R1_V10L13-054_D1	0	50	3	175	Metabolic & Developmental & Immune system (antigen processing and presentation) & Response to stimulus (stress)	1	0.9847974	Developmental (nervous system development)
9-R2_V11A20-406_B1	0	50	1	2715	Synaptic signaling	9	0.9219563	Synaptic signaling
9-R2_V11A20-406_B1	0	50	2	2361	Developmental (nervous system development)	7	0.9698601	Developmental (nervous system development)
9-R2_V11A20-406_B1	0	50	3	10	Panel signature	13	0.9007542	Developmental (cell migration)
10_V11A07-060_A1	0	50	1	189	Developmental (nervous system development)	2	0.8244071	Developmental (nervous system development)
10_V11A07-060_A1	0	50	2	310	Immune system (antigen processing and presentation) & Blood vessel development (angiogenesis) & Response to stimulus (stress) & Cell motility	4	0.9189621	Response to stimulus (stress)
10_V11A07-060_A1	0	50	2	310	Immune system (antigen processing and presentation) & Blood vessel development (angiogenesis) & Response to stimulus (stress) & Cell motility	6	0.900885	Blood vessel development (angiogenesis) & Response to stimulus & Cell motility
10_V11A07-060_B1	0	50	1	209	Metabolic & Developmental (nervous system development)	8	0.8934791	Metabolic & Developmental
10_V11A07-060_B1	0	50	2	395	Immune system (antigen processing and presentation) & Response to stimulus (stress) & Tissue migration	18	0.9564394	Blood vessel development (angiogenesis) & Response to stimulus (stress) & Cell migration
10-R1_V11A07-060_C1	0	50	1	66	Metabolic & Developmental (nervous system development) & Cell motility	5	0.8595528	Metabolic & Developmental (nervous system development)
10-R1_V11A07-060_C1	0	50	2	445	Immune system & Response to stimulus (stress)	2	0.7915195	Developmental & Response to stimulus (stress)
10-R1_V11A07-060_D1	0	50	1	55	Metabolic (oxidative phosphorylation) & Developmental	14	0.8036366	Metabolic & Developmental (nervous system development)
10-R1_V11A07-060_D1	0	50	2	263	Metabolic (oxidative phosphorylation) & Immune system & Response to stimulus (stress)	3	0.7020524	Metabolic (oxidative phosphorylation)
10-R1_V11A07-060_D1	0	50	2	263	Metabolic (oxidative phosphorylation) & Immune system & Response to stimulus (stress)	8	0.8145539	Developmental & Cell motility
11_V19T26-040_A1	0	50	1	427	Panel signature	1	0.1548379	Developmental (nervous system development)
11_V19T26-040_A1	0	50	2	14	Panel signature	3	0.7449017	Metabolic (oxidative phosphorylation) & Developmental (nervous system development)
11_V19T26-040_B1	0	50	1	875	Immne system & Methylation	2	0.2908676	Developmental (nervous system development)
11_V19T26-040_B1	0	50	2	33	Metabolic (oxidative phosphorylation)	1	0.7534319	Metabolic (cytoplasmic translation & oxidative phosphorylation)
12_V10S29-107_D1	0	50	1	6	Panel signature	10	0.4663159	Metabolic & Developmental
12_V10S29-107_D1	0	50	2	294	Developmental (nervous system development)	5	0.8888144	Developmental (nervous system development)
12-R1_V11A07-059_A1	0	20	1	19	Panel signature	6	0.4790508	Immune system
12-R1_V11A07-059_A1	0	20	2	192	Metabolic (cytoplasmic translation) & Developmental (nervous system development) & Blood vessel development	9	0.8922735	Developmental
12-R1_V11A07-059_A1	0	20	3	722	Developmental & Synaptic signaling	2	0.931694	Developmental & Synaptic signaling
12-R1_V11A07-059_B1	0	20	1	19	Panel signature	9	0.7037972	Immune system (antigen processing and presentation)
12-R1_V11A07-059_B1	0	20	2	322	Developmental & Synaptic signaling	1	0.6114151	Developmental & Synaptic signaling
12-R2_V11A07-059_C1	0	20	1	710	Metabolic & Response to stimulus (stress)	8	0.9178005	Metabolic & Response to stimulus (stress)
12-R2_V11A07-059_C1	0	20	2	431	Developmental & Synaptic signaling	4	0.8429169	Developmental (nervous system development)
12-R2_V11A07-059_C1	0	20	3	13	Panel signature	17	0.774752	Developmental (nervous system development)
12-R2_V11A07-059_C1	0	20	4	812	Immune system (antigen processing and presentation) & Blood vessel development (angiogenesis) & Cell motility	1	0.9944788	Blood vessel development (angiogenesis) & Cell motility
12-R2_V11A07-059_D1	0	20	1	696	Metabolic & Response to stimulus (stress)	2	0.9139141	Metabolic & Response to stimulus (stress)
12-R2_V11A07-059_D1	0	20	2	443	Developmental & Synaptic signaling	10	0.8486822	Developmental (nervous system development)
12-R2_V11A07-059_D1	0	20	3	441	Immune system (antigen processing and presentation) & Blood vessel development (angiogenesis) & Cell motility	19	0.9842364	Blood vessel development & Cell motility
12-R2_V11A07-059_D1	0	20	4	11	Panel signature	16	0.7502713	Organelle organization
13_V19T26-030_A1	0	50	1	7	Panel signature	4	0.2916354	Metabolic (cytoplasmic translation)
13_V19T26-030_A1	0	50	2	232	Transforming growth factor beta1 production	N/A	N/A	N/A no positive colocalization correlations
13_V19T26-090_B1	0	50	1	220	Immune system	16	0.1218284	Developmental (nervous system development) & Immune system (antigen processing and presentation)
13_V19T26-090_B1	0	50	2	25	Regulation of RNA splicing	3	0.4521898	Metabolic (RNA splicing) & Developmental (nervous system development)
14_V19T26-088_C1	0.001	20	1	385	Response to stimulus (stress)	3	0.5177802	Chromosome organization
14_V19T26-088_C1	0.001	20	2	316	Developmental & Immune system (antigen processing and presentation) & Response to stimulus (stress)	6	0.7939269	Developmental & Response to stimulus (stress)
14_V19T26-088_C1	0.001	20	3	954	Developmental (nervous system development) & Synaptic signaling	1	0.9751453	Developmental (nervous system development) & Synaptic signaling
14_V19T26-088_C1	0.001	20	4	1	Panel signature (HSP90AA1)	N/A	N/A	N/A only one gene
14_V19T26-088_D1	0	20	1	459	Developmental & Immune system (antigen processing and presentation) & Response to stimulus & Synaptic signaling	7	0.7568193	Developmental (nervous system development)
14_V19T26-088_D1	0	20	1	459	Developmental & Immune system (antigen processing and presentation) & Response to stimulus & Synaptic signaling	16	0.792897	Developmental & Immune system (antigen processing and presentation) & Response to stimulus
14_V19T26-088_D1	0	20	2	291	Metabolic & Cell cycle	11	0.4584753	Metabolic & Regulation of axon guidance
14_V19T26-088_D1	0	20	3	738	Developmental & Synaptic signaling	1	0.9652018	Developmental (nervous system development) & Synaptic signaling
14_V19T26-088_D1	0	20	4	7	Panel signature	13	0.5641418	Metabolic (oxidative phosphorylation) & Developmental (nervous system development)
15_V19T26-040_C1	0	50	1	1	Panel signature (HSP90AA1)	N/A	N/A	N/A only one gene
15_V19T26-040_C1	0	50	2	856	Metabolic (cytoplasmic translation & oxidative phosphorylation)	2	0.4055868	Metabolic (cytoplasmic translation & oxidative phosphorylation)
15_V19T26-040_D1	0	50	1	4	Panel signature	5	0.550807	Organelle organization
15_V19T26-040_D1	0	50	2	1855	Metabolic (cytoplasmic translation)	2	0.6018212	Metabolic (cytoplasmic translation) & Developmental
16_V10L13-053_C1	0	50	1	352	Metabolic (oxidative phosphorylation) & Immune system (antigen processing and presentation) & Response to stimulus & Apoptosis	4	0.5234925	Blood vessel development (angiogenesis) & Cell motility
16_V10L13-053_C1	0	50	1	352	Metabolic (oxidative phosphorylation) & Immune system (antigen processing and presentation) & Response to stimulus & Apoptosis	7	0.4528441	Immune system & Response to stimulus (stress)
16_V10L13-053_C1	0	50	2	172	Developmental (nervous system development)	2	0.9133305	Developmental (nervous system development)
16_V10L13-053_C1	0	50	3	132	Metabolic (cytoplasmic translation)	3	0.6817846	Response to stimulus (stress)
16_V10L13-053_C1	0	50	3	132	Metabolic (cytoplasmic translation)	10	0.7742822	Organelle organization / Metabolic (cytoplasmic translation) / tissue migration
16_V10L13-053_C1	0	50	4	7	Panel signature	9	0.5964193	Organelle organization / apoptotic process / cell migration
16_V10L13-053_D1	0	50	1	6	Panel signature	19	0.5648888	Metabolic & Developmental
16_V10L13-053_D1	0	50	2	147	Metabolic (cytoplasmic translation) & Response to stimulus (stress response to metal ion)	16	0.867667	Response to stimulus (stress response to metal ion)
16_V10L13-053_D1	0	50	3	460	Metabolic (oxidative phosphorylation) & Immune system (antigen processing and presentation) & Blood vessel development & Response to stimulus (stress)	6	0.619683	Developmental & Immune system & Response to stimulus (stress)
16_V10L13-053_D1	0	50	4	171	Developmental (nervous system development)	11	0.8076556	Developmental (nervous system development)
16-R1_V10L13-054_B1	0	50	1	6	Panel signature	1	0.7293294	Metabolic (cytoplasmic translation & oxidative phosphorylation)
16-R1_V10L13-054_B1	0	50	2	319	Metabolic (cytoplasmic translation) & Immune system (antigen processing and presentation)	12	0.6462986	Metabolic (cytoplasmic translation & oxidative phosphorylation) & Developmental (nervous system development) & Cell motility
16-R1_V10L13-054_A1	0	50	1	9	Panel signature	5	0.6773989	Metabolic (cytoplasmic translation & oxidative phosphorylation)
16-R1_V10L13-054_A1	0	50	2	145	Metabolic (cytoplasmic translation) & Immune system (antigen processing and presentation)	2	0.8814325	Metabolic (cytoplasmic translation) & Immune system (antigen processing and presentation)
17_V19T26-088_A1	0	50	1	15	Panel signature	1	0.8927218	Metabolic (oxidative phosphorylation)
17_V19T26-088_A1	0	50	2	381	Metabolic (oxidative phosphorylation) & Apoptosis	18	0.2574718	Metabolic (cytoplasmic translation & oxidative phosphorylation) & Apoptosis
17_V19T26-088_B1	0	50	1	13	Panel signature	1	0.8688474	Metabolic (oxidative phosphorylation)
17_V19T26-088_B1	0	50	2	390	Metabolic (oxidative phosphorylation) & Apoptosis	7	0.2982076	Metabolic (cytoplasmic translation & oxidative phosphorylation)
18_V10T03-321_B1	0	50	1	4	Panel signature	1	0.5805435	Metabolic (cytoplasmic translation)
18_V10T03-321_B1	0	50	2	69	Metabolic (cytoplasmic translation) & Immune system (antigen processing and presentation)	9	0.1321061	Metabolic (cytoplasmic translation) & Regulation of lymphocyte proliferation & Regulation of cell death
18_V10T03-321_A1	0	50	1	5	Panel signature	1	0.4182711	Metabolic (cytoplasmic translation)
18_V10T03-321_A1	0	50	2	106	Metabolic (oxidative phosphorylation) & Immune system (antigen processing and presentation)	19	0.2341962	Metabolic (cytoplasmic translation) & Cell motility
19_V11Y03-081_B1	0	50	1	126	Developmental (nervous system development)	20	0.9374339	Developmental (nervous system development)
19_V11Y03-081_B1	0	50	2	4471	Developmental (nervous system development) & Wnt signaling pathway	13	0.9801578	Developmental & Wnt signaling pathway
19_V11Y03-081_B1	0	50	3	3668	Blood vessel development (angiogenesis) & Cell motility	17	0.9906086	Blood vessel development (angiogenesis) & Cell motility
19_V11Y03-081_A1	0	50	1	9	Panel signature	2	0.7009548	Developmental (nervous system development) & Synaptic signaling
19_V11Y03-081_A1	0	50	2	3542	Developmental (nervous system development) & Wnt signaling pathway	4	0.9062762	Developmental (nervous system development) & Wnt signaling pathway
19_V11Y03-081_A1	0	50	3	3060	Blood vessel development (angiogenesis) & Cell motility	1	0.9887918	Blood vessel development (angiogenesis) & Cell motility
