## Supplementary Table 8 for "Spatial mapping of pediatric brain tumors across diagnoses and relapses"

### Sheet: Sheet1
Patient	Has treatment been given to the patient prior to surgery where tumor tissue was removed and collected for the biobank? (Yes, No or not in the journal)	Has the treatment prior to surgical intervention, where tumor tissue was removed, been of such a nature that it may have affected the tumor sample? E.g., cytostatics, radiotherapy or targeted drugs. (Yes, No or not in the journal)	Specify the treatment in more detail in terms of type, dosage and time in relation to surgery.	Has the patient died due to their tumor disease? (Yes, No or not in the journal)	Has the patient had a recurrence of tumor disease? (Yes, No or not in the journal)	In case of recurrence of tumor disease, has the new tumor growth been located in the same place in the brain as the previous tumor? (Yes, No or not in the journal)	In case of recurrence of tumor disease, does the recurrence have the same diagnosis as the primary tumor? (Yes, No or not in the journal)
1-R	Yes	Yes	Chemotherapy	Yes	Yes	Yes	Yes
2	No	N/A	N/A	Yes	No	N/A	N/A
2-R1	Yes	Yes	Chemotherapy and Radiotherapy	Yes	Yes	Yes	Yes
2-R2	Yes	Yes	Chemotherapy and Radiotherapy	Yes	Yes	Yes	Yes
2-R3	Yes	Yes	Chemotherapy and Radiotherapy	Yes	Yes	Yes	Yes
3	No	N/A	N/A	Yes	No	N/A	N/A
3-R1	Yes	Yes	Chemotherapy	Yes	Yes	Yes	Yes
4	No	N/A	N/A	Yes	Yes	N/A	N/A
5	No	N/A	N/A	Yes	No	N/A	N/A
5-R1	Yes	Yes	Chemotherapy	Yes	Yes	Yes and Dissemination through direct growth, or direct overgrowth	Yes
5-R2	Yes	Yes	Chemotherapy and Radiotherapy	Yes	Yes	Yes	Yes
6	No	N/A	N/A	No	No	N/A	N/A
7	No	N/A	N/A	Yes	Yes	Yes and Leptomeningeal dissemination	N/A
8	No	N/A	N/A	No	No	N/A	N/A
9	No	N/A	N/A	Yes	No	N/A	N/A
9-R1	Yes	Yes	Chemotherapy and Radiotherapy	Yes	Yes	Yes	Yes
9-R2	Yes	Yes	Chemotherapy and Radiotherapy	Yes	Yes	Yes and Dissemination through direct growth, or direct overgrowth	Yes
10	No	N/A	N/A	No	No	N/A	N/A
10-R1	Yes	No	Surgery	No	Yes	Yes	Yes
11	No	N/A	N/A	No	No	N/A	N/A
12	No	N/A	N/A	No	No	N/A	N/A
12-R1	Yes	No	Surgery	No	Yes	Yes	Yes
12-R2	Yes	No	Surgery	No	Yes	Yes	Yes
13	No	N/A	N/A	No	Yes	Yes	Yes
14	No	N/A	N/A	No	No	N/A	N/A
15	No	N/A	N/A	No	No	N/A	N/A
16	No	N/A	N/A	No	No	N/A	N/A
16-R1	Yes	No	Surgery	No	Yes	Yes	Yes
17	No	N/A	N/A	Yes	No	N/A	N/A
18	No	N/A	N/A	No	No	N/A	N/A
19	No	N/A	N/A	No	No	N/A	N/A
