## Supplementary Table 9 for "Spatial mapping of pediatric brain tumors across diagnoses and relapses"

### Sheet: Sheet1
	Section_ID
patient 2 - primaries	2_V10S29-107_A1
	2_V10S29-107_B1
patient 2 - relapses	2-R1_V11A06-376_A1
	2-R1_V11A06-376_B1
	2-R2_V11A06-376_C1
	2-R2_V11A06-376_D1
	2-R3_V11A07-058_A1
	2-R3_V11A07-058_C1
patient 3	3_V10T03-323_A1
	3_V10T03-323_B1
	3-R1_V10T03-323_C1
	3-R1_V10T03-323_D1
patient 5	5_V10L13-053_A1
	5_V10L13-053_B1
	5-R1_V10L13-052_A1
	5-R1_V10L13-052_B1
	5-R2_V10L13-052_C1
	5-R2_V10L13-052_D1
patient 9 - FF	9_V19T26-030_B1
	9_V19T26-090_A1
	9-R1_V10L13-054_C1
	9-R1_V10L13-054_D1
patient 9 - RRST	9-R2_V11A20-406_B1
patient 10	10_V11A07-060_A1
	10_V11A07-060_B1
	10-R1_V11A07-060_C1
	10-R1_V11A07-060_D1
patient 12 - primary	12_V10S29-107_D1
patient 12 - relapses	12-R1_V11A07-059_A1
	12-R1_V11A07-059_B1
	12-R2_V11A07-059_C1
	12-R2_V11A07-059_D1
patient 16	16_V10L13-053_C1
	16_V10L13-053_D1
	16-R1_V10L13-054_A1
	16-R1_V10L13-054_B1
